# RIDDEN: Data-driven inference of receptor activity from transcriptomic data

**DOI:** 10.1101/2024.12.03.626558

**Authors:** Szilvia Barsi, Eszter Varga, Daniel Dimitrov, Julio Saez-Rodriguez, László Hunyady, Bence Szalai

## Abstract

Intracellular signaling initiated from ligand bound receptors plays a fundamental role in both physiological regulation and development of disease states, making receptors one of the most frequent drug targets. Systems level analysis of receptor activity can help to identify cell and disease type specific receptor activity alterations. While recently several computational methods have been developed to analyse ligand -receptor interactions based on transcriptomics data, none of them focuses directly on the receptor side of these interactions. Also, most of the methods use directly the expression of ligands and receptors to infer active interaction, while co-expression of genes does not necessarily indicate functional interactions or activated state.

To address these problems, we developed RIDDEN (Receptor actIvity Data Driven inferENce), a computational tool, which predicts receptor activities from the receptor-regulated gene expression profiles, and not from the expressions of ligand and receptor genes. We collected 14463 perturbation gene expression profiles for 229 different receptors. Using these data, we trained the RIDDEN model, which can effectively predict receptor activity for new bulk and single-cell transcriptomics datasets.

We validated RIDDEN’s performance on independent *in vitro* and *in vivo* receptor perturbation data, showing that RIDDEN’s model weights correspond to known regulatory interactions between receptors and transcription factors, and that predicted receptor activities correlate with receptor and ligand expressions in *in vivo* datasets. We also show that RIDDEN can be used to identify mechanistic biomarkers in an immune checkpoint blockade-treated cancer patient cohort.

RIDDEN, the largest transcriptomics-based receptor activity inference model, can be used to identify cell populations with altered receptor activity and, in turn, foster the study of cell-cell communication using transcriptomics data.

**Graphical Abstract:** 
