## Supplementary Table 1 for "RIDDEN: Data-driven inference of receptor activity from transcriptomic data"

Receptor	Log_Hazard_Ratio	Hazard_Ratio	P-value	Adjusted p-value	Confidence
ACVR1B	-1.0811665533591015	0.339199600322669	0.02879253295193416	0.13578672028369615	E
AGTR2	-0.7642715277923429	0.46567303731008236	0.11541729137348111	0.2517196164240683	C
NPR1	-0.7035169740449024	0.49484189372790166	0.10743022369002045	0.25103593086749676	D
CXCR4	-0.6777947857527655	0.5077354241126152	0.0020195978589251876	0.10412637793388116	C
TLR4	-0.642364637305876	0.5260470417250923	0.0014133088347977022	0.10412637793388116	C
IL17RB	-0.6040544218268984	0.5465910269029036	0.07249066602180385	0.18652092717969754	E
CXCR1	-0.60374936793668	0.5467577920569051	0.010260116848609536	0.1171564639208326	A
IL15RA	-0.602728529721462	0.5473162282935345	0.15489881102697597	0.290284777967289	C
HRH4	-0.5742888569884457	0.5631051747624963	0.0023005162713890075	0.10412637793388116	C
HAVCR1	-0.5578257094493483	0.5724523895045778	0.029740147337205623	0.13578672028369615	E
LIFR	-0.5453994616547604	0.5796102050379794	0.012856634441172696	0.1171564639208326	A
HRH2	-0.5448748691934944	0.5799143439495305	0.003704364335343197	0.10928221231289235	D
AGTR1	-0.5292514287172388	0.5890457474117408	0.0021913224057224386	0.10412637793388116	C
IL21R	-0.5146953474718596	0.5976826524157294	0.013193776382935696	0.1171564639208326	D
NGFR	-0.5130079879256781	0.5986920092793545	0.028355832711333302	0.13578672028369615	B
OXTR	-0.48723669782805773	0.6143216071441843	0.22566715920513414	0.369126996128398	B
HCRTR2	-0.4860906593239274	0.6150260469403546	0.032191834461344215	0.13578672028369615	A
LRP6	-0.48498693427405326	0.6157052413476782	0.06087543393194778	0.17000578500507368	A
CCKBR	-0.48135450024326093	0.6179458169271584	0.009371501774842807	0.1171564639208326	D
HTR1F	-0.46825961380120074	0.6260909607024703	0.1869357119188899	0.324305136586559	C
CD36	-0.4485469364377001	0.6385553393233857	0.06250414715059331	0.17039821068435557	E
SDC2	-0.44832848105586287	0.638694850411781	0.034562691357911776	0.1358478295007974	B
NTRK3	-0.44598119158024674	0.6401958130199866	0.056068103057402854	0.167208140622965	C
PTCH1	-0.44168418051153996	0.6429526603745341	0.11308385775076128	0.2517196164240683	E
HCRTR1	-0.4376004722641928	0.6455836599172663	0.02559533870950525	0.13578672028369615	A
PLAUR	-0.43373348497074904	0.648084956851806	0.016226304323936618	0.1171564639208326	D
NRP2	-0.4299984584159009	0.6505100975385663	0.033060437083205316	0.13578672028369615	B
SELP	-0.42902631559384435	0.651142793746274	0.04788366822141284	0.16125529445152262	D
FPR1	-0.42569910738698474	0.6533128895718144	0.003817719207437287	0.10928221231289235	D
RAMP3	-0.4236547499567673	0.6546498607897446	0.0027282020419357508	0.10412637793388116	D
OPRL1	-0.4204873606609014	0.65672667906105	0.08100688598856808	0.20163670534110967	E
TNFRSF13B	-0.4144753477708379	0.6606868206037765	0.3246984094299986	0.46764739471364586	C
CCR6	-0.4138174559574588	0.6611216240653953	0.015072196090987968	0.1171564639208326	D
CXCR2	-0.41292656231419805	0.6617108755589287	0.027942165083625483	0.13578672028369615	A
SSTR4	-0.40538057491938034	0.6667230245078765	0.032018134115486735	0.13578672028369615	B
ITGA4	-0.4000708686440456	0.6702725430461562	0.0783685313321102	0.19721311730827734	B
PROKR2	-0.39811037429300605	0.6715878975316731	0.06489692374440126	0.17483994749962223	E
ROR1	-0.39431252168807723	0.6741433389010105	0.0848780186008801	0.20900071246883378	E
NRP1	-0.39072194507347213	0.6765682530233162	0.01648975731283816	0.1171564639208326	B
CCRL2	-0.38853740460574177	0.6780478592926964	0.03198018017297379	0.13578672028369615	E
HRH1	-0.38457195729997123	0.6807419604773111	0.0015779480968464645	0.10412637793388116	C
PLXNA4	-0.38368443863347257	0.6813463998602453	0.007531753774681796	0.11195147328423109	C
IFNAR2	-0.37976539985487145	0.6840218620185948	0.04721393573951365	0.16125529445152262	B
HTR2C	-0.3795979178796814	0.6841364329451336	0.012264972352371352	0.1171564639208326	B
MRGPRX2	-0.37738818611979996	0.6856498624699192	0.009928608466200703	0.1171564639208326	E
TGFBR2	-0.37086543987540654	0.6901368002049355	0.014811066216113342	0.1171564639208326	A
F2RL1	-0.3693650100877063	0.6911730792551151	0.05630577291175659	0.167208140622965	C
GPC1	-0.36317118750511734	0.6954673679845058	0.1864055678550309	0.324305136586559	E
PDCD1	-0.3621747188221359	0.6961607248335586	0.012373956336596274	0.1171564639208326	C
PTGDR2	-0.3569370934939325	0.6998165193620945	0.05494738215508944	0.167208140622965	E
TIE1	-0.3477034747129778	0.7063082834320532	0.373564657648098	0.5092042059608002	C
FZD9	-0.3467929176323807	0.7069517103346215	0.4584651856730817	0.5800471133653907	B
ADCY7	-0.3464751875369919	0.7071763658570016	0.1363348270406143	0.27975590726918503	E
IFNAR1	-0.34383327808038655	0.7090471318945768	0.05717666239252017	0.167208140622965	B
ITGAV	-0.3435804319732859	0.7092264343686383	0.14756606836077768	0.2888258944839153	B
HTR4	-0.3422615514105499	0.7101624364292908	0.06876014541771903	0.17893265114383702	D
SSTR2	-0.32781810329523003	0.72049406328266	0.1663811125630904	0.3048101982155816	C
ITGA2B	-0.32264556570087033	0.7242305010130765	0.037518156288241664	0.1408468490165138	B
GCGR	-0.32145199814300596	0.7250954351194638	0.3802282437014879	0.5121898106331808	B
ITGA1	-0.32027166543793506	0.7259517942707675	0.030490780629158706	0.13578672028369615	B
FZD10	-0.3199186854442293	0.7262080859607983	0.31667433478303236	0.4589773586412304	A
ITGB5	-0.31509224788338497	0.7297215558951241	0.05768315768215823	0.167208140622965	A
PROKR1	-0.3149878649198995	0.7297977303692371	0.03813994262693199	0.14087172357366815	C
CSF1R	-0.3114195168290454	0.7324065545352733	0.00782193699802488	0.11195147328423109	D
BAMBI	-0.3063968146413766	0.7360944684325215	0.1340433068652648	0.27975590726918503	E
ADCY1	-0.30575234673455787	0.7365690105909842	0.13198454062042003	0.27975590726918503	E
XCR1	-0.3039349848453341	0.7379088401484372	0.11432906771300584	0.2517196164240683	E
GLP1R	-0.3037072395207866	0.7380769145750792	0.08675128654984264	0.21134090021185067	E
NTRK2	-0.29939573413262294	0.741266007123813	0.11293603781047266	0.2517196164240683	D
CCR2	-0.29187034979767523	0.7468653609416885	0.21697726715300883	0.36005647955100745	B
CD226	-0.28533956718555853	0.7517589383064668	0.01298862746704381	0.1171564639208326	E
RAMP1	-0.28472328562063826	0.7522223762708781	0.016409579245959743	0.1171564639208326	D
IL6ST	-0.2837273913500699	0.7529718833785697	0.0665118920211396	0.1756221528417144	A
TNFRSF1B	-0.28150163657118604	0.7546496806363485	0.15812993557718538	0.2920302842514149	A
APLNR	-0.2795742328748552	0.7561055978396277	0.3658190835358345	0.5016321564653059	C
TGFBR3	-0.27847091943559654	0.7569402796803976	0.020683331771508568	0.12464428883356479	A
IFNGR1	-0.27530951418405347	0.7593370612584017	0.2496761481972694	0.38632322930523444	A
CNTFR	-0.2752723900321809	0.7593652515260529	0.02653944997786613	0.13578672028369615	E
PDGFRA	-0.2669781741904144	0.7656897830824082	0.15464041986021082	0.290284777967289	C
ITGB7	-0.253626387563798	0.7759816642950792	0.05499402413299225	0.167208140622965	D
ACVR2B	-0.25306984028706936	0.7764136549776024	0.018119278117867683	0.1171564639208326	A
TLR1	-0.25086511761477026	0.7781273201498943	0.05091459856259894	0.167208140622965	D
LGR5	-0.24977310742836525	0.7789775072318086	0.05690609155665263	0.167208140622965	D
IL7R	-0.24905265053002887	0.7795389291664112	0.1368238498434442	0.27975590726918503	E
ACVR2A	-0.24365016164895476	0.7837617762347892	0.034998291270945836	0.1358478295007974	A
VIPR1	-0.2374573191730032	0.788630549666836	0.14393915457941256	0.2841557448162541	D
ACTR2	-0.23314879805955713	0.7920357113787491	0.03500009581024911	0.1358478295007974	B
SMAD3	-0.23305601225525224	0.7921092044587721	0.060174078675611614	0.17000578500507368	A
IL6R	-0.2276543617728899	0.7963994783734665	0.4132909894998218	0.535326585859012	A
CCR4	-0.22753916988938025	0.7964912224133893	0.4367193612812945	0.5587080096838907	C
EPHB1	-0.22281793319552404	0.8002605369104159	0.15426466780013903	0.290284777967289	C
TRAF2	-0.21833551646624622	0.8038556895956144	0.10187028606976294	0.24049789185541973	A
AMHR2	-0.216215176289212	0.8055619453929064	0.1806337983346396	0.3196194601041297	E
MPL	-0.21046265107908715	0.8102093150318872	0.23931886769459476	0.3783399658745586	E
MUSK	-0.20417228677429303	0.8153218899076842	0.20102271571967634	0.34099408814671023	E
SDC4	-0.202469289814397	0.8167115635766897	0.04750250278388749	0.16125529445152262	D
IFNGR2	-0.20246280995056232	0.8167168557735602	0.39598736149385305	0.5211557803568526	A
ACVR1C	-0.19909492388839195	0.8194721021624979	0.19693976131273447	0.33656123388519543	D
LAT	-0.19808182731884053	0.8203027272186956	0.22150968593358483	0.36493322358842395	E
CALCRL	-0.19562848517913015	0.8223176811417368	0.05205669549826521	0.167208140622965	D
TGFBR1	-0.19216192578755265	0.8251732408462021	0.03971362803977889	0.14435588604935504	A
MERTK	-0.1847860724286635	0.8312820989922	0.12567163307053467	0.27149815069011735	B
CD44	-0.1839586666761949	0.8319701912093038	0.23774248444327345	0.3783399658745586	A
EPOR	-0.18285017110993954	0.8328929378132893	0.3306118067860147	0.4731881484624836	E
LRP2	-0.18107181704676972	0.8343754341644349	0.6837392499981265	0.7463362268044502	E
CCR5	-0.17558133213942825	0.8389691592418975	0.3860455946554687	0.5161124119858524	D
IL18R1	-0.17170329954840136	0.842229025833282	0.13284701528357065	0.27975590726918503	E
BMPR2	-0.17073529530581724	0.8430447018287353	0.18144336163116534	0.3196194601041297	B
TNFRSF21	-0.1689195107277651	0.8445768800287223	0.413767710467446	0.535326585859012	D
EPHA6	-0.1627111690393543	0.8498366120949687	0.6595613689871003	0.7303450580336368	C
ABCA1	-0.1596927267624685	0.852405670179573	0.1555128979155955	0.290284777967289	A
IL2RA	-0.15558539203089797	0.8559139855747617	0.47635782090505496	0.5928583749307478	C
UTS2R	-0.1523935390929477	0.8586503017805966	0.39572790997119944	0.5211557803568526	E
TNFRSF1A	-0.15013290852120784	0.860593588602446	0.36014882207244947	0.501107667833114	A
SDC1	-0.14965120744188512	0.8610082373232844	0.23384064260435583	0.37710920532674286	D
CCR1	-0.14905073469034458	0.861525404565528	0.4623204010027092	0.5817108342286836	D
CCR7	-0.14750353468516983	0.8628593883797013	0.21187344284944848	0.3541534190695161	E
ROR2	-0.13343512581394365	0.8750842375138299	0.7160781592389969	0.7627065044917688	E
TNFRSF14	-0.1329480258171403	0.8755105948740299	0.37686829152649304	0.5106676849678514	C
TYRO3	-0.13265416248805642	0.875767913138437	0.4062109153797753	0.5315559978398202	C
LTBR	-0.13184185147338723	0.8764795980761965	0.30061930016314975	0.4449120196721055	B
ITGB4	-0.1300302389597399	0.8780688786296368	0.3109332358307121	0.4564340449053402	D
CD40	-0.12523945957998855	0.8822856055465209	0.19492333353057073	0.335619875026321	D
NPY2R	-0.12425296058382439	0.883156408863401	0.7284065296792787	0.7722458115581241	E
ITGA6	-0.12017850746187295	0.8867621289310968	0.5503474843792063	0.6636379178460768	D
CCR3	-0.11860784097057687	0.8881560308837416	0.6450393303416653	0.7240882678835361	D
INSR	-0.1182377046579608	0.8884848305286309	0.5649221405349824	0.6636379178460768	B
MET	-0.1162135270676951	0.8902851030328204	0.6401340821642085	0.7240882678835361	A
IL4R	-0.10861685834142676	0.897074058105001	0.4473509781403442	0.5691298555229934	B
IL1RAPL1	-0.10602174166804731	0.8994050932963695	0.24651461299049793	0.3840261658151294	D
ITGA3	-0.08088227769350269	0.9223022606033827	0.6686225173256772	0.7361276753249043	C
CXCR5	-0.0783193162925201	0.9246691174831487	0.6926795611557792	0.7517707085529547	E
KLRD1	-0.07213883695161386	0.9304017127061506	0.7755516482474546	0.814684988296638	E
IL11RA	-0.07146616997592083	0.9310277737541054	0.525682098521449	0.6403255349011266	E
PRLR	-0.0707606461275868	0.9316848678224616	0.7056412379275616	0.7586471525136695	B
EDNRB	-0.059640174136629635	0.942103465795268	0.7920781632041359	0.8244813607897596	C
TNFRSF11B	-0.02868175202817478	0.9717256649848282	0.8856640157761126	0.9054333018425438	C
NTSR2	-0.01985113051219387	0.9803446058433802	0.9082511205193987	0.9243978071064103	E
KIR3DL2	-0.016022726671390406	0.9841049543712256	0.9397187432891472	0.9507158656265298	D
FCGR2A	-0.012957160523065945	0.9871264220940934	0.9424126702935469	0.9507158656265298	E
KIR3DL1	-0.006715957025667896	0.9933065446121937	0.976400826570718	0.976400826570718	E
KIR2DL3	-0.006715957025667896	0.9933065446121937	0.976400826570718	0.976400826570718	E
GHR	0.03451265456330704	1.0351151272231416	0.8410605087562029	0.867580434707975	E
FZD4	0.054249524095894404	1.0557480038573324	0.88297563700591	0.9054333018425438	B
TNFRSF10D	0.08086136653411247	1.0842205768909714	0.5906942657591183	0.6866446033443558	E
GRPR	0.08206161073938886	1.0855226876247406	0.8365998732202495	0.8668840315268649	D
IL5RA	0.08247738659450318	1.0859741155883544	0.7913917993793018	0.8244813607897596	D
NTSR1	0.09083030997964268	1.0950831648067474	0.4682062505963247	0.5858974392708107	E
AR	0.09095533248108649	1.0952200834020747	0.6357678909907256	0.7240882678835361	B
GNRHR	0.09553512143253463	1.1002474636224224	0.657272845521008	0.7303450580336368	E
FZD8	0.10796855764977532	1.11401271765777	0.6964493142488486	0.7522966649197468	B
IL1R2	0.11033027496362639	1.1166468100473643	0.6601809039867372	0.7303450580336368	E
ITGB8	0.11150127628249981	1.1179551708312403	0.7500419725142856	0.7915189479528636	B
AGER	0.13213517427787347	1.1412625781859516	0.5761582166484518	0.6731644470025279	E
ACVR1	0.13475171602564673	1.144252649484229	0.5213125074261292	0.638398739040554	B
PROCR	0.1380567550331127	1.1480407055134734	0.3446353701503938	0.48418098014993977	C
EPHA3	0.13894974065690088	1.1490663472325198	0.7118993771491545	0.7617988662016654	D
FZD3	0.15488425037086653	1.1675228129509976	0.6424542782392175	0.7240882678835361	B
EPHA5	0.15895510512724123	1.1722853158992061	0.6844131337508059	0.7463362268044502	D
TNFRSF6B	0.16034153661326722	1.1739117363715266	0.6403368191371839	0.7240882678835361	B
AVPR2	0.16244375742460446	1.176382153826093	0.4950231153402116	0.609463943080153	B
IL13RA1	0.16712730994257832	1.1819047239532572	0.3626793835252484	0.501107667833114	B
CD151	0.17010546999104934	1.1854298720052743	0.5525843419048456	0.6636379178460768	E
IL10RB	0.1706014065202571	1.186017915785759	0.3632483531017333	0.501107667833114	E
EPHB3	0.1731572107945901	1.1890530223613955	0.6017970457265318	0.6960177953099786	B
THBD	0.17567903590331785	1.1920553902610174	0.26362374711247916	0.3998002522434287	B
TNFRSF17	0.1765023424470692	1.1930372213828673	0.5641795342366487	0.6636379178460768	C
LPAR4	0.17935827938029048	1.1964493305111588	0.3420393967546216	0.48350013491857	E
FLT3	0.1886275826005196	1.2075911407769642	0.15591715148461377	0.290284777967289	D
KIT	0.19978007675018783	1.2211341728314273	0.2921258021601467	0.44011058351758947	C
NTRK1	0.20103243595046102	1.2226644294630216	0.06672107990056399	0.1756221528417144	C
EDNRA	0.2038630647921483	1.2261302415604665	0.38764775048719047	0.5161124119858524	C
ITGAL	0.2091739392744184	1.2326593877638732	0.24597297181412003	0.3840261658151294	E
RYK	0.21140672416301298	1.2354147259116575	0.14256766712662058	0.28389561540866187	B
NPR2	0.21521355948882967	1.2401267095146071	0.5612147698446008	0.6636379178460768	E
LDLR	0.21558169270890298	1.2405833253960603	0.29467161957134347	0.44104445020808924	A
P2RX7	0.21618299034392094	1.2413295095325594	0.6229313211737331	0.7168405655717832	A
FGFR2	0.22704606356157883	1.254887671204474	0.0308403607730785	0.13578672028369615	A
KREMEN1	0.22932737309370746	1.257753726347	0.48159599082194793	0.5961377399904112	D
EPHA7	0.2335791030600954	1.2631127400221642	0.5553707529349231	0.6636379178460768	D
FGFR4	0.23840759237795534	1.269226414422378	0.04702667390712836	0.16125529445152262	A
FGFR1	0.2523746326488041	1.2870781284641388	0.029143870404767337	0.13578672028369615	A
IGF2R	0.2600595410466669	1.2970073095395283	0.31600441051390993	0.4589773586412304	B
IL9R	0.2615823673295152	1.2989839310031173	0.5651065239300654	0.6636379178460768	E
FGFR3	0.2623901056392276	1.3000335939573093	0.03631935108475218	0.13861885664013748	A
CD2	0.2635939975847503	1.3015996364137872	0.4353987017693576	0.5587080096838907	E
EGFR	0.26409864033607655	1.3022566449987991	0.015352809299195892	0.1171564639208326	A
PDGFRB	0.26455306712665805	1.3028485597872823	0.1347520897931195	0.27975590726918503	B
EPHA2	0.2660181698028703	1.3047587656811173	0.029603969666964595	0.13578672028369615	B
F2R	0.26780304432988167	1.3070896759382342	0.033205486182912594	0.13578672028369615	D
FZD5	0.2738235104591955	1.3149827010645354	0.3363630321156926	0.47842940592853167	A
FZD7	0.28826989940871034	1.3341173330147373	0.17702729593090383	0.31902175824271256	B
CD27	0.2912349330080175	1.3380789059286202	0.06010531303664534	0.17000578500507368	E
TEK	0.2928382362016838	1.3402259728515662	0.024200175405148842	0.13578672028369615	C
FLT4	0.29988325041006997	1.349701221313	0.11161526076645145	0.2517196164240683	C
KDR	0.3045671274819125	1.356037884407993	0.017676613035150987	0.1171564639208326	C
RET	0.3147122224180458	1.369865037780051	0.05592802608242227	0.167208140622965	C
TLR2	0.32686919563454103	1.3866200893564802	0.13835323626816493	0.28037956730451125	D
RXFP4	0.3283780183454341	1.3887138323849895	0.3011413233588487	0.4449120196721055	E
EPHB4	0.3359600314692459	1.3992830964037775	0.2395602404009214	0.3783399658745586	D
FLT1	0.33997182838205553	1.4049080114743466	0.11479687708613884	0.2517196164240683	A
SMO	0.34385169231577845	1.4103694513690248	0.17831783866841575	0.31902175824271256	A
TNFRSF11A	0.36056821714183884	1.4341440883374783	0.23151070121077105	0.3759996494841601	E
NPY5R	0.3761726080858434	1.456698550020593	0.01841761004868984	0.1171564639208326	B
TNFRSF10C	0.3851276337796245	1.4698019058423786	0.07830995671165127	0.19721311730827734	E
FZD1	0.3870787465486149	1.4726724545802587	0.11390891827393528	0.2517196164240683	A
IGF1R	0.39531398822051245	1.4848503432509186	0.02024217507764819	0.12464428883356479	A
IL1R1	0.39972441832810846	1.4914136347402276	0.0917457747965208	0.22036751461629153	A
ERBB4	0.40210225685621687	1.4949641951990469	0.0065981824632951	0.11195147328423109	A
ERBB2	0.41158514328514656	1.5092082012824055	0.00576678285936598	0.11004943956623413	A
ACVRL1	0.4247051629696876	1.5291395062427042	0.255290522109636	0.38974353042071097	E
IL13RA2	0.4616549076270979	1.5866976514781834	0.14139902991227565	0.28389561540866187	C
BMPR1A	0.4621111218376525	1.587421690640561	0.03210889326495835	0.13578672028369615	C
FSHR	0.46320658126584724	1.5891615995238937	0.14990532763443354	0.290284777967289	E
LRP5	0.4661679830953148	1.593874720870666	0.2525519703357214	0.38815034367033696	B
ERBB3	0.47627157532322173	1.6100602092120233	0.017239766729394444	0.1171564639208326	C
NCR3	0.5080146894255501	1.6619883543939924	0.007778948243833218	0.11195147328423109	E
IL1RAP	0.5597242025968544	1.7501897359423986	0.047579326484564255	0.16125529445152262	D
RXFP1	0.5817706798155163	1.7892037344918452	0.06170586811100995	0.17024872045085876	E
MYLK	0.5836259367908223	1.7925262483059676	0.20394264749225607	0.34340342849799	B
BMPR1B	0.5986562966366287	1.8196720574464644	0.005392088383387293	0.11004943956623413	A
AXL	0.6005772191418606	1.8231708658477879	0.005763676542651441	0.11004943956623413	C
CXCR3	0.6008109719876706	1.8235970870393452	0.17738947836405855	0.31902175824271256	A
HRH3	0.6024395272063109	1.8265693351703283	0.09238114149853269	0.22036751461629153	C
F3	0.6316696750738403	1.8807481975194906	0.005710521378324316	0.11004943956623413	E
NPY1R	0.7070174030065883	2.02793372052218	0.018378789314863565	0.1171564639208326	E
PLD2	0.8230544772622003	2.2774456301425205	0.02456367710915103	0.13578672028369615	A
TNFRSF13C	0.9538181269563739	2.5956010984360836	0.011779384032864122	0.1171564639208326	D
ACKR3	0.9759356557558169	2.65364895168963	0.056557239390799756	0.167208140622965	C
