## Supplementary Table 2 for "RIDDEN: Data-driven inference of receptor activity from transcriptomic data"

Gene	Log_Hazard_Ratio	Hazard_Ratio	P-value	Adjusted p-value
SSTR4	-3.120094951	0.044152976	0.093782133	0.707172434
IL18R1	-0.619426191	0.538253203	0.000130995	0.029997788
ABCA1	-0.601805301	0.547821759	0.088013489	0.707172434
TGFBR1	-0.586387101	0.556333636	0.140223945	0.714866273
ACVR2A	-0.500394415	0.606291482	0.173694674	0.723201459
HCRTR2	-0.500016527	0.606520636	0.120345185	0.707172434
ITGA1	-0.479243235	0.619251843	0.007564125	0.432659964
IL1R1	-0.470293478	0.624818871	0.035644472	0.510161512
INSR	-0.469969487	0.625021339	0.007372272	0.432659964
NRP1	-0.428176424	0.65169643	0.104781014	0.707172434
ITGA6	-0.427064769	0.652421294	0.079865502	0.707172434
F2R	-0.420471219	0.65673728	0.053764497	0.615603491
TGFBR2	-0.412311254	0.662118157	0.367913225	0.822266796
ACVR1B	-0.405637431	0.666551795	0.200708482	0.750730946
ITGAV	-0.385111378	0.680374853	0.203254667	0.750730946
FZD4	-0.382443045	0.682192744	0.021155952	0.510161512
FLT1	-0.372577161	0.688956489	0.011482429	0.438246041
FZD1	-0.370433203	0.690435167	0.235202807	0.76918621
IFNAR1	-0.342632348	0.70989916	0.303902575	0.822266796
IL6ST	-0.33292669	0.716822743	0.1452514	0.714866273
BMPR2	-0.310914013	0.732776883	0.296298648	0.822266796
SSTR2	-0.310897482	0.732788996	0.003608779	0.413205164
CXCR4	-0.299608529	0.741108286	0.156915368	0.714866273
EGFR	-0.291234218	0.747340617	0.316878432	0.822266796
IL13RA1	-0.28877494	0.749180797	0.364968108	0.822266796
MYLK	-0.284655561	0.752273322	0.220998534	0.766797942
HRH4	-0.270555413	0.762955621	0.009446724	0.432659964
FGFR2	-0.265552771	0.766781978	0.076660755	0.707172434
EDNRA	-0.26049553	0.770669601	0.028484561	0.510161512
TGFBR3	-0.259048634	0.771785487	0.153425842	0.714866273
NRP2	-0.252028146	0.777222862	0.374118067	0.822266796
AXL	-0.247230252	0.780960855	0.307230292	0.822266796
IGF1R	-0.238175872	0.788064081	0.432631598	0.865596213
EDNRB	-0.238141656	0.788091045	0.031394083	0.510161512
NPR1	-0.230222656	0.794356714	0.076434996	0.707172434
MRGPRX2	-0.227468639	0.796547402	0.370551355	0.822266796
TEK	-0.226832883	0.797053973	0.047120981	0.577044462
PDGFRB	-0.225897331	0.797800007	0.10167469	0.707172434
SDC4	-0.223317019	0.799861238	0.21598294	0.766797942
CD40	-0.217367299	0.804634374	0.446246988	0.865596213
FLT4	-0.207749395	0.812410605	0.123523569	0.707172434
LRP6	-0.204625713	0.814952285	0.323485602	0.822266796
CALCRL	-0.202937223	0.816329486	0.207690783	0.754939512
ITGA4	-0.198186406	0.820216946	0.518881719	0.865596213
RAMP3	-0.193884021	0.823753437	0.031906939	0.510161512
MERTK	-0.193788954	0.823831753	0.580626465	0.874759609
KDR	-0.192501415	0.824893151	0.134058361	0.714866273
IFNGR1	-0.189517774	0.827358011	0.528546481	0.865596213
NTRK2	-0.185047984	0.831064405	0.044386122	0.577044462
IL6R	-0.181665538	0.833880195	0.480933049	0.865596213
KREMEN1	-0.178223589	0.836755313	0.192889832	0.750730946
ITGB5	-0.177967185	0.836969888	0.544423992	0.865596213
LIFR	-0.177847945	0.837069694	0.172313579	0.723201459
CD226	-0.17039841	0.843328759	0.197464003	0.750730946
ACVRL1	-0.166827378	0.846345697	0.319947356	0.822266796
ERBB3	-0.164887313	0.847989256	0.098451355	0.707172434
CD151	-0.164086846	0.848668315	0.542131451	0.865596213
FGFR1	-0.163302263	0.849334427	0.473862271	0.865596213
HTR1F	-0.162598857	0.849932064	0.025688105	0.510161512
EPHA3	-0.160784004	0.851475966	0.14654254	0.714866273
TIE1	-0.160160431	0.85200709	0.163300665	0.714866273
IFNGR2	-0.157434132	0.854333085	0.662524188	0.901299922
CD36	-0.153114677	0.85803132	0.348220072	0.822266796
BMPR1A	-0.144311493	0.865618072	0.454763936	0.865596213
RXFP1	-0.143658435	0.866183555	0.034007838	0.510161512
TNFRSF14	-0.139295589	0.869970836	0.54904795	0.865596213
HAVCR1	-0.137138936	0.871849086	0.128255872	0.714866273
APLNR	-0.136205243	0.872663506	0.161322515	0.714866273
IL1R2	-0.125876279	0.881723927	0.122107008	0.707172434
AR	-0.124936647	0.882552814	0.112512113	0.707172434
IL9R	-0.122691188	0.884536776	0.142536197	0.714866273
ROR1	-0.118778557	0.888004422	0.462594295	0.865596213
CCR2	-0.11537065	0.89103582	0.345594632	0.822266796
TLR2	-0.113053629	0.893102762	0.466501764	0.865596213
ACTR2	-0.112652763	0.893460849	0.756059131	0.925891199
SELP	-0.111307097	0.894663958	0.232667688	0.76918621
ITGA2B	-0.108916358	0.896805425	0.263733609	0.80526662
FZD10	-0.108859316	0.896856582	0.198859841	0.750730946
ERBB4	-0.100655196	0.904244766	0.19099982	0.750730946
ACKR3	-0.100601971	0.904292896	0.380000351	0.822266796
GHR	-0.098799137	0.905924657	0.235421351	0.76918621
CNTFR	-0.091454555	0.912602788	0.243877849	0.76918621
NTRK3	-0.09115939	0.912872196	0.313197253	0.822266796
NGFR	-0.090430452	0.913537866	0.248557989	0.76918621
OXTR	-0.089324177	0.914549049	0.302584601	0.822266796
AGTR1	-0.086828753	0.916834087	0.192769477	0.750730946
IL5RA	-0.082685203	0.920640916	0.333309685	0.822266796
LGR5	-0.082655155	0.920668581	0.32238812	0.822266796
PRLR	-0.081341181	0.92187911	0.368158862	0.822266796
CCR4	-0.078226288	0.924755142	0.33270827	0.822266796
ACVR1	-0.077804006	0.925145732	0.844185665	0.944295258
TNFRSF13C	-0.076159991	0.926667936	0.363158857	0.822266796
TNFRSF11B	-0.07599657	0.926819385	0.529616642	0.865596213
EPHA5	-0.075631359	0.927157932	0.384203263	0.822266796
RAMP1	-0.074732226	0.927991945	0.299121779	0.822266796
FZD5	-0.070860056	0.931592254	0.659202708	0.901299922
FZD3	-0.06901989	0.933308116	0.607622432	0.885472755
PTCH1	-0.068741016	0.933568428	0.751316639	0.925891199
KIT	-0.06269942	0.939225744	0.54398648	0.865596213
CD2	-0.062397852	0.939509026	0.679986996	0.901299922
FLT3	-0.058704126	0.942985733	0.484136429	0.865596213
F2RL1	-0.058597973	0.943085839	0.550359368	0.865596213
IL1RAPL1	-0.05761303	0.944015183	0.4779324	0.865596213
PDCD1	-0.051317716	0.9499768	0.584922537	0.875472294
GLP1R	-0.048220977	0.95292319	0.563389647	0.865596213
IFNAR2	-0.048174969	0.952967033	0.875807126	0.944662346
MUSK	-0.045891086	0.955145985	0.688954216	0.901299922
EPHB3	-0.045333704	0.955678515	0.551998144	0.865596213
ACVR1C	-0.041985475	0.958883708	0.654730799	0.901299922
ROR2	-0.041735185	0.959123738	0.68238302	0.901299922
TNFRSF17	-0.04108566	0.959746914	0.507055876	0.865596213
PTGDR2	-0.040324152	0.960478048	0.633917716	0.901299922
RET	-0.04030105	0.960500237	0.693511344	0.901299922
EPHA7	-0.039595078	0.961178563	0.448545589	0.865596213
KLRD1	-0.038031669	0.962682453	0.749799334	0.925891199
PDGFRA	-0.035082174	0.965526072	0.67234473	0.901299922
CD27	-0.030946562	0.969527382	0.775099143	0.925891199
IL7R	-0.029034853	0.971382608	0.824607444	0.944175524
NPY1R	-0.028510812	0.971891786	0.647356308	0.901299922
EPHB1	-0.026655812	0.973696318	0.779545142	0.925891199
SDC1	-0.024258053	0.976033809	0.839628343	0.944295258
KIR2DL3	-0.023677614	0.976600502	0.719459169	0.910254971
LRP2	-0.022940394	0.977320736	0.699336215	0.901299922
CCR6	-0.022538996	0.97771311	0.702445692	0.901299922
FGFR4	-0.017497146	0.98265504	0.882138172	0.944662346
FGFR3	-0.015874177	0.984251154	0.8827849	0.944662346
NTRK1	-0.015842629	0.984282205	0.846544486	0.944295258
FSHR	-0.014756075	0.985352262	0.864747604	0.944662346
ADCY1	-0.01467994	0.985427285	0.920586385	0.972169852
KIR3DL1	-0.014548543	0.985556776	0.842198799	0.944295258
HRH1	-0.013926214	0.986170307	0.921226454	0.972169852
NTSR1	-0.01356101	0.986530526	0.879892572	0.944662346
TNFRSF13B	-0.007222092	0.992803924	0.895517147	0.953829891
PLD2	-0.007208827	0.992817094	0.976678365	0.996810537
HRH3	-0.003717028	0.996289871	0.981344449	0.996810537
TLR4	-0.002262175	0.997740382	0.993611533	0.996810537
TNFRSF10C	-0.001327093	0.998673787	0.990012477	0.996810537
IL10RB	0.001405783	1.001406771	0.996810537	0.996810537
CCR5	0.00218764	1.002190034	0.987716222	0.996810537
EPHA6	0.003400664	1.003406453	0.959181544	0.993903048
SDC2	0.006593634	1.00661542	0.972531151	0.996810537
EPOR	0.008827844	1.008866925	0.97522571	0.996810537
ITGB4	0.011225559	1.011288802	0.93726284	0.975793035
PROCR	0.012890208	1.012973645	0.937443091	0.975793035
HCRTR1	0.022315747	1.022566606	0.811799235	0.942303971
IL15RA	0.028010271	1.028406247	0.871204176	0.944662346
GRPR	0.028462059	1.028870974	0.700354667	0.901299922
CXCR3	0.028527797	1.028938612	0.788818653	0.928490706
PROKR2	0.029166537	1.029596046	0.676926001	0.901299922
NCR3	0.029528483	1.029968771	0.663350999	0.901299922
CXCR2	0.031259979	1.031753703	0.630747609	0.901299922
GCGR	0.032831336	1.033376231	0.537059247	0.865596213
TLR1	0.03390619	1.034487557	0.87836267	0.944662346
AGTR2	0.036835054	1.037521871	0.81128349	0.942303971
NTSR2	0.037331111	1.03803667	0.676768632	0.901299922
CCRL2	0.037480556	1.03819181	0.79063619	0.928490706
CCR7	0.037532765	1.038246015	0.704509546	0.901299922
VIPR1	0.038149702	1.038886745	0.576542336	0.874358907
GNRHR	0.038344594	1.039089235	0.762102477	0.925891199
LDLR	0.038543944	1.039296398	0.764477239	0.925891199
IGF2R	0.039664027	1.040461148	0.935030911	0.975793035
XCR1	0.04251811	1.043434952	0.566984419	0.865596213
ITGB7	0.043335057	1.044287733	0.846909947	0.944295258
RYK	0.045991887	1.047065916	0.849453376	0.944295258
ACVR2B	0.045999034	1.047073399	0.855616722	0.944662346
EPHB4	0.046738166	1.047847611	0.823011868	0.944175524
CXCR1	0.046917069	1.048035091	0.509421179	0.865596213
ITGB8	0.047360586	1.048500015	0.756661067	0.925891199
TNFRSF21	0.047849775	1.049013056	0.814743171	0.942303971
LPAR4	0.049668684	1.050922851	0.500614729	0.865596213
NPY5R	0.051187087	1.052519788	0.481802582	0.865596213
IL21R	0.05351272	1.054970411	0.719358366	0.910254971
MPL	0.05538494	1.056947397	0.557071309	0.865596213
F3	0.0598236	1.061649255	0.531390567	0.865596213
ITGAL	0.061736588	1.063682121	0.724657738	0.911794626
CCR3	0.061749891	1.063696272	0.368206265	0.822266796
CSF1R	0.063029276	1.06505802	0.780336251	0.925891199
AGER	0.063314655	1.065362008	0.661872367	0.901299922
ADCY7	0.065001513	1.067160639	0.770571354	0.925891199
AVPR2	0.065594297	1.067793422	0.559405872	0.865596213
HRH2	0.06734665	1.069666214	0.559815193	0.865596213
TNFRSF11A	0.073407455	1.076168938	0.522506509	0.865596213
GPC1	0.079009996	1.08221514	0.610937534	0.885472755
BAMBI	0.082993726	1.086534992	0.474648003	0.865596213
TNFRSF6B	0.083120672	1.086672932	0.507283147	0.865596213
CXCR5	0.087345031	1.091273138	0.313506351	0.822266796
IL13RA2	0.096496802	1.101306059	0.102413534	0.707172434
TYRO3	0.098124118	1.103099691	0.547680487	0.865596213
TRAF2	0.098333546	1.103330736	0.596069509	0.880644629
UTS2R	0.103369427	1.108900991	0.44444659	0.865596213
HTR2C	0.103711936	1.109280865	0.382943297	0.822266796
TNFRSF10D	0.105173427	1.110903255	0.593805199	0.880644629
BMPR1B	0.106985941	1.112918608	0.218974683	0.766797942
MET	0.107101297	1.113046997	0.668807411	0.901299922
KIR3DL2	0.109410053	1.11561972	0.121298553	0.707172434
LTBR	0.122987425	1.1308702	0.677655316	0.901299922
FZD9	0.123554139	1.131511262	0.335694354	0.822266796
ITGA3	0.126932211	1.135340052	0.55326851	0.865596213
TNFRSF1B	0.126971267	1.135384395	0.604189935	0.885472755
PLXNA4	0.127640204	1.136144149	0.120485988	0.707172434
PROKR1	0.131115426	1.140099371	0.236295696	0.76918621
IL17RB	0.131194789	1.140189856	0.277593347	0.822266796
THBD	0.132530739	1.141714111	0.429778471	0.865596213
IL4R	0.135882582	1.145547377	0.743971427	0.925891199
IL2RA	0.142081453	1.152670533	0.319866661	0.822266796
P2RX7	0.143974533	1.154854697	0.529470694	0.865596213
CCKBR	0.15093886	1.162925555	0.116917952	0.707172434
FPR1	0.155262295	1.167964272	0.280403723	0.822266796
RXFP4	0.155324244	1.168036629	0.024453894	0.510161512
OPRL1	0.155362482	1.168081293	0.247921607	0.76918621
AMHR2	0.178384948	1.195285355	0.014484461	0.473848782
ERBB2	0.179338788	1.19642601	0.495265858	0.865596213
FZD7	0.184892184	1.203088721	0.362279599	0.822266796
FCGR2A	0.194374887	1.214551518	0.456723254	0.865596213
HTR4	0.196105057	1.216654716	0.085472072	0.707172434
NPY2R	0.209444824	1.232993342	0.511720568	0.865596213
PLAUR	0.221799044	1.248320495	0.115924321	0.707172434
EPHA2	0.223419278	1.250344706	0.373450463	0.822266796
IL1RAP	0.227435539	1.255376514	0.159650324	0.714866273
FZD8	0.230239147	1.258901036	0.112313516	0.707172434
LAT	0.237671204	1.268292114	0.151938676	0.714866273
SMAD3	0.246538523	1.279588476	0.408522218	0.865596213
CCR1	0.24725185	1.280501567	0.165449399	0.714866273
SMO	0.248588084	1.28221376	0.240533226	0.76918621
LRP5	0.264773796	1.303136168	0.347126652	0.822266796
TNFRSF1A	0.299542124	1.349240881	0.542578475	0.865596213
IL11RA	0.357840846	1.430237974	0.113053058	0.707172434
CD44	0.413823579	1.512590251	0.047877051	0.577044462
NPR2	0.507216832	1.660662853	0.027762179	0.510161512
