## Supplementary Table 3 for "RIDDEN: Data-driven inference of receptor activity from transcriptomic data"

Receptor	Log_Hazard_Ratio	Hazard_Ratio	P-value	Adjusted p-value	Confidence
NPY2R	-1.7310790830494687	0.17709320854780428	0.009858700011929693	0.31987789038907805	E
NPY1R	-1.5614413229326545	0.20983341542711384	0.005071053091581759	0.31987789038907805	E
AGTR2	-1.5529656154874778	0.21161946037363338	0.05898423809438786	0.31987789038907805	C
LRP2	-1.0257492625579625	0.35852773333650456	0.023713915819681717	0.31987789038907805	E
ACKR3	-0.9286220303681774	0.39509776816408604	0.03704133460559591	0.31987789038907805	C
KREMEN1	-0.9226345187123931	0.39747051699815156	0.030959159030973057	0.31987789038907805	D
SELP	-0.8442228589086578	0.42989131463371494	0.02127263244181603	0.31987789038907805	D
EPHB4	-0.8097136263434557	0.4449854800971264	0.06085811926926094	0.31987789038907805	D
FZD3	-0.7968909437576277	0.4507281270490601	0.057555165068800956	0.31987789038907805	B
CXCR3	-0.7834203126087246	0.45684079773059577	0.06565179409732169	0.31987789038907805	A
ACVRL1	-0.7653102361520588	0.46518958995720405	0.05985764272523975	0.31987789038907805	E
IL17RB	-0.7414046744654269	0.4764441962656898	0.15571199291609694	0.4008015366000793	E
RXFP4	-0.6982912775492949	0.49743455560988004	0.030053706531123648	0.31987789038907805	E
FZD7	-0.6845578529187271	0.5043131608791112	0.11355457064777416	0.35140536051811194	B
CXCR2	-0.6598153154063869	0.5169467977853967	0.042367876602129324	0.31987789038907805	A
TLR2	-0.6349909910599115	0.5299402624961386	0.026678165767131518	0.31987789038907805	D
IGF2R	-0.6211111282925168	0.5373470442620399	0.1948424971525724	0.4290281908455681	B
APLNR	-0.6163612051333552	0.5399054727913272	0.2803038796911298	0.49776701036026216	C
SMO	-0.6081998243012665	0.5443298770336782	0.11606630050909882	0.3543891042211151	A
EPHA3	-0.6070523835495011	0.5449548217919638	0.1765210301054048	0.4148480233392366	D
FCGR2A	-0.5657837749128642	0.5679148548601445	0.016281328953402455	0.31987789038907805	E
NCR3	-0.5644898327650464	0.5686501794583695	0.04036683977957491	0.31987789038907805	E
PROCR	-0.5560863204814821	0.5734489733477203	0.02155613917443366	0.31987789038907805	C
GHR	-0.5518855129583421	0.5758629889666161	0.041737945528962664	0.31987789038907805	E
NPR1	-0.55049405371234	0.5766648365868113	0.3642533737875874	0.6041698244715524	D
RYK	-0.5432012837442367	0.5808856927482682	0.01925808405314894	0.31987789038907805	B
AGER	-0.5423606062911758	0.5813742355776653	0.14918960356343106	0.392694473747422	E
TNFRSF10D	-0.527935792886822	0.5898212271153759	0.04409444645074217	0.31987789038907805	E
TNFRSF10C	-0.5237971659649132	0.5922673353983675	0.03792216448818692	0.31987789038907805	E
CD151	-0.5189098301246616	0.5951690297753003	0.06553276072085784	0.31987789038907805	E
PRLR	-0.5117944234118795	0.599419001693386	0.08540682488342896	0.33213482729980104	B
RXFP1	-0.4917486456876247	0.6115560637691675	0.23858299052732568	0.46913333265830254	E
CD27	-0.4711367847181213	0.6242921789411513	0.08163942293655577	0.32798996232405736	E
NTSR2	-0.4604514493038845	0.6309987172647756	0.16947460185555596	0.4148480233392366	E
TNFRSF11B	-0.44230460499480245	0.6425538805216429	0.11076605238784773	0.35140536051811194	C
TNFRSF17	-0.4350561819667429	0.6472283034975332	0.20265895390115693	0.42971204114226796	C
GRPR	-0.42017441739616085	0.6569322294131591	0.48117243467454374	0.6760029910458314	D
LAT	-0.4075520731451295	0.6652768074402812	0.11993228212312682	0.3613749027131058	E
GLP1R	-0.40741059025021914	0.6653709393877878	0.2297769175097844	0.45755577486730986	E
KIR3DL2	-0.40583193867473655	0.6664221578050226	0.18483334015783762	0.42239232279734307	D
TNFRSF11A	-0.39626267739212073	0.6728299355101182	0.41285429640402416	0.6208171237236411	E
EPHB3	-0.3923090623712195	0.6754953115130745	0.22653170191334127	0.45505052401890483	B
NPR2	-0.3890446821639108	0.6777039880567671	0.4147817464179785	0.6208171237236411	E
KIR3DL1	-0.3873359568245841	0.6788629879579738	0.2257501069798136	0.45505052401890483	E
KIR2DL3	-0.3873359568245841	0.6788629879579738	0.2257501069798136	0.45505052401890483	E
PLAUR	-0.38693603850646424	0.6791345319964502	0.27807001803296805	0.49776701036026216	D
CCR4	-0.3820150174782813	0.6824848039277108	0.19829946501036028	0.42971204114226796	C
GCGR	-0.3804251016187449	0.6835707604023193	0.4259407123238115	0.6252591225779027	B
EPHA7	-0.38031042901831913	0.6836491517335727	0.3401702980074747	0.5727867517919978	D
F3	-0.37928261600827745	0.6843521764531153	0.18275552518982552	0.42239232279734307	E
SSTR2	-0.37838744995854906	0.6849650595626836	0.23968820926210216	0.46913333265830254	C
GNRHR	-0.377235189763822	0.6857547724255697	0.26869965163441045	0.49776701036026216	E
FZD4	-0.3663061789522344	0.6932904977517934	0.4140160110735278	0.6208171237236411	B
NPY5R	-0.3585980735013916	0.6986551029262994	0.06020831262465144	0.31987789038907805	B
NTSR1	-0.34927388557879074	0.7051999597187171	0.13736634706918346	0.3789987166125664	E
EPHA5	-0.30207256776177827	0.739284414727625	0.4451746199048813	0.6452214427735304	D
LDLR	-0.29845059135115953	0.7419669405284858	0.30377528161761264	0.5336547919306089	A
NTRK1	-0.2932805234439536	0.7458128933478132	0.09253120414196443	0.3473712417788501	C
IL5RA	-0.28482161513570214	0.7521484142457838	0.4192257609764307	0.6212163842451592	D
F2R	-0.2787504926767734	0.7567286890119528	0.05977970996168826	0.31987789038907805	D
NTRK2	-0.26215432505271263	0.7693922780412304	0.3895821915053892	0.6208171237236411	D
LPAR4	-0.2571931098931913	0.7732188831313668	0.4757426218682048	0.672500372887771	E
ACVR1	-0.24211809401965284	0.7849634725862279	0.25528819037302053	0.4875494858178279	B
BMPR1A	-0.24030260784209742	0.7863898573196987	0.24936207742186553	0.4839314892339594	C
BMPR1B	-0.2366748736393247	0.7892478515892175	0.4739207028110731	0.672500372887771	A
ITGAL	-0.2345324100522358	0.7909405990498367	0.402191489578712	0.6208171237236411	E
EGFR	-0.23343841232929508	0.7918063597479473	0.20959611317673843	0.44034412768323944	A
AXL	-0.23131358596179163	0.7934905995039387	0.4079204663926417	0.6208171237236411	C
EPHA6	-0.23103758614324738	0.7937096329906294	0.5195004345042712	0.712368859290288	C
ITGB7	-0.23008056671713162	0.7944695921179175	0.3693614647424338	0.6041698244715524	D
CCR3	-0.21639427674204556	0.8054176818029238	0.4027827409834266	0.6208171237236411	D
FLT3	-0.2130304465398253	0.8081315320330448	0.3194105458263101	0.5458583208524255	D
ERBB4	-0.2120581910519057	0.8089176244294248	0.40936788592202555	0.6208171237236411	A
EDNRA	-0.20310246127120812	0.8161946088039594	0.5274342500096563	0.714689013326694	C
PTCH1	-0.19382448684977124	0.8238024797491437	0.5450726397485693	0.7299510789615344	E
KDR	-0.1921896723119968	0.8251503454743393	0.3577062695458346	0.5979177790218696	C
OPRL1	-0.18211460786348946	0.8335058086215603	0.5535067435311635	0.7369363038874212	E
LRP6	-0.17866868914750822	0.8363829562487747	0.6248112971183901	0.7920693390944514	A
THBD	-0.15705092045320448	0.8546605380077135	0.6393072479391715	0.7920693390944514	B
ERBB2	-0.15267903062692278	0.8584051993777884	0.540481264531362	0.7280600563393054	A
EPHA2	-0.14636170858016495	0.8638451864521843	0.507172545374541	0.6996536921130716	B
ERBB3	-0.14420157386786056	0.8657132253068996	0.6329525742218246	0.7920693390944514	C
FGFR3	-0.1392408161661031	0.8700184887120946	0.48726083316197466	0.6803825048420256	A
FGFR2	-0.13708921395283566	0.8718924376914399	0.42047397186899427	0.6212163842451592	A
CD2	-0.1356592093488839	0.8731401397887409	0.6766639422218714	0.810034843179193	E
FGFR1	-0.13028762377736258	0.8778429061136455	0.492891911440668	0.6840742286055331	A
MPL	-0.12699886620632453	0.8807346711679908	0.6715870695119264	0.810034843179193	E
TNFRSF13B	-0.12249491010479206	0.8847104080152897	0.7744229505157437	0.8696762135355415	C
CCR5	-0.11687381372803543	0.8896974536852509	0.6743454986709363	0.810034843179193	D
CCR1	-0.11652104198226099	0.8900113691762009	0.6862303911649059	0.810034843179193	D
TNFRSF13C	-0.10810374666234725	0.8975344753938563	0.7747333954639758	0.8696762135355415	D
IGF1R	-0.10508205791716912	0.9002506468622514	0.6593504258683034	0.8074398263307031	A
TEK	-0.10348059100790356	0.9016935235344902	0.639881343809928	0.7920693390944514	C
HCRTR2	-0.10282028685044269	0.9022891121300086	0.7662780256952816	0.8687013261595025	A
HRH3	-0.09631956255405894	0.9081737513687952	0.8216111536235471	0.8959474008561537	C
FGFR4	-0.0929272360551529	0.9112598047419984	0.6144563001811558	0.791535946652598	A
RET	-0.0908953999132821	0.9131132176259197	0.7198713579683325	0.8325784897714552	C
TIE1	-0.08815675506145862	0.9156173378213321	0.8644313308963212	0.9337489376191394	C
EPOR	-0.08652953710856133	0.917108459652505	0.7094500372147572	0.8276034990777767	E
PDGFRB	-0.08542697978294905	0.9181201819414962	0.7660420399267172	0.8687013261595025	B
NGFR	-0.08261567653959047	0.9207049277365378	0.8138987953357818	0.8932688888387919	B
P2RX7	-0.07879381613752975	0.924230466208429	0.8750286551271202	0.9394255209117915	A
AR	-0.07591030215076763	0.9268993437083003	0.7846088563963614	0.8764655029988622	B
FSHR	-0.05710370080133004	0.9444961192834372	0.8792060592535579	0.9394255209117915	E
CCR2	-0.0553820126325749	0.9461236477236447	0.8512391387724619	0.9238566956345676	B
ITGB8	-0.04671599390803435	0.9543584027052846	0.8955235174341605	0.9494207661686238	B
HCRTR1	-0.04072336448002071	0.9600946895081632	0.9015511436087161	0.9514065063889217	A
MET	-0.029522043377268527	0.9709094752814478	0.9189837643567786	0.9565785547168286	A
FLT4	-0.023445946579133	0.9768267740705698	0.9351380850826877	0.9646244210988084	C
FZD9	-0.023280392044573116	0.976988505559818	0.9615017874666985	0.9804509165231224	B
FLT1	-0.006843339087436515	0.9931800232350207	0.9830813449600935	0.9873931052450061	A
ROR2	0.005813633240684573	1.0058305652025827	0.9884294113548151	0.9884294113548151	E
KLRD1	0.011420719095923768	1.0114861844915186	0.9724128207488637	0.9809803345880608	E
FZD1	0.01550503967304682	1.015625866467718	0.97004141724395	0.9809803345880608	A
LRP5	0.022390208761935763	1.0226427507869869	0.9633251363218451	0.9804509165231224	B
ADCY7	0.0258926048992551	1.0262307304024285	0.9469944113713661	0.9724740816324791	E
KIT	0.030886274144065844	1.0313682039848517	0.9151039274784682	0.9565785547168286	C
PLD2	0.03867297323852031	1.0394305064700555	0.9333124323473673	0.9646244210988084	A
AVPR2	0.051653488958835696	1.0530107994201463	0.9060140180466323	0.9517303217095358	B
FZD5	0.07180964607700042	1.0744507986718252	0.8819933929957868	0.9394255209117915	A
PROKR2	0.07581873234249659	1.078767010864118	0.8152541387218668	0.8932688888387919	E
SSTR4	0.09195377557045975	1.0963141444136304	0.7929564020249275	0.8814903692413029	B
LIFR	0.09660663674951131	1.1014270274796696	0.745867931948907	0.8583103337502497	A
CD36	0.10004669870780389	1.1052225293345044	0.682706779430949	0.810034843179193	E
FZD8	0.1100227333857671	1.1163034475273226	0.8035072446518872	0.8889041498805902	B
HRH2	0.11083559978824216	1.117211221994483	0.7560877378441648	0.8657204598315686	D
PROKR1	0.12406740654411422	1.132092178848717	0.5986326278105645	0.791535946652598	C
AGTR1	0.1303412751152105	1.1392171034388239	0.6187115041520308	0.791535946652598	C
CXCR4	0.1310317432400815	1.1400039681572984	0.7119558485516245	0.8276034990777767	C
PTGDR2	0.13624664571118486	1.1459645059714316	0.617496281332373	0.791535946652598	E
NTRK3	0.1454462329031467	1.156555548276235	0.6829926505914228	0.810034843179193	C
CSF1R	0.15776953544071265	1.1708963135069745	0.43372650328690965	0.6326329251764478	D
IL2RA	0.16966535545681732	1.18490826188181	0.6017492807050997	0.791535946652598	C
TGFBR2	0.1698274075862979	1.185100294348102	0.6184885382638781	0.791535946652598	A
IL9R	0.17618882673167421	1.1926632440918548	0.7059415642200253	0.8276034990777767	E
HTR1F	0.17712956461574608	1.1937857555002316	0.6706353356501537	0.810034843179193	C
ITGA4	0.17724978366431596	1.1939292799149654	0.6308192549204626	0.7920693390944514	B
CXCR1	0.1856202808237175	1.2039650049688406	0.6481204023996128	0.7979546889758673	A
FZD10	0.2143603054399061	1.239069017682625	0.6088909766036548	0.791535946652598	A
XCR1	0.22459263993002304	1.251812673815065	0.4526340503515651	0.6478324845656777	E
IL13RA2	0.24434024583339015	1.2767786752176766	0.6352797082384567	0.7920693390944514	C
HRH1	0.25328602009176354	1.2882516900119252	0.1775332152281449	0.4148480233392366	C
IL1R1	0.2535465074532092	1.288587307005629	0.2716038161365635	0.49776701036026216	A
TYRO3	0.2588684895886024	1.2954634266968494	0.30542207823590756	0.5336547919306089	C
VIPR1	0.272773734710407	1.3136029884360172	0.4102733335635056	0.6208171237236411	D
TLR4	0.27421082729496243	1.3154921146492606	0.3860822442773346	0.6208171237236411	C
MERTK	0.27562935817771506	1.3173595050022162	0.16133322717535079	0.4059924068478608	B
TGFBR1	0.2777015239144527	1.3200921224718012	0.13135855678826408	0.3789966583322285	A
LGR5	0.2782722218173333	1.3208457112930316	0.25548444671676573	0.4875494858178279	D
SDC2	0.2811227561067731	1.3246161986828229	0.26545294992034996	0.49776701036026216	B
ITGA2B	0.2838051371851677	1.3281740937922608	0.27349654832372544	0.49776701036026216	B
UTS2R	0.29005973886712305	1.3365073270743222	0.27153009157177305	0.49776701036026216	E
HTR2C	0.29141610243261706	1.3383213468748563	0.16885285257162824	0.4148480233392366	B
IL15RA	0.2938596860172001	1.3415956458313032	0.5232213795981041	0.7132005709997966	C
ADCY1	0.2964915863304091	1.3451312424598103	0.3750216035268643	0.609077639770581	E
TGFBR3	0.30014143360027584	1.3500497364685846	0.2804015036527241	0.49776701036026216	A
TLR1	0.30091124878666436	1.3510894253909143	0.146123146956403	0.39008369236889473	D
HAVCR1	0.30726441808161625	1.3597004499276775	0.390474671625498	0.6208171237236411	E
SDC4	0.30764404717471366	1.360216729767591	0.03709343253392666	0.31987789038907805	D
IL1RAP	0.3143867716738106	1.3694192867229447	0.21801374055964487	0.44977609538881685	D
CD40	0.3158188869987804	1.371381858048577	0.01977251756411876	0.31987789038907805	D
ITGA6	0.3164498118129283	1.3722473699002333	0.3671613078503443	0.6041698244715524	D
ABCA1	0.31669462648802277	1.372583357319892	0.07112910005586838	0.3227011179373072	A
ACTR2	0.32702055270938923	1.3868299800009474	0.059259606406885865	0.31987789038907805	B
CD226	0.3286423937356524	1.389081022682228	0.10378609307808329	0.35140536051811194	E
CNTFR	0.33090233394900476	1.3922238126661204	0.14649431241801286	0.39008369236889473	E
ITGA1	0.3314625031152338	1.3930039119918614	0.2014268809624063	0.42971204114226796	B
PDCD1	0.33204630795513523	1.3938173918513186	0.10605325942547586	0.35140536051811194	C
PLXNA4	0.33406739382396083	1.3966372651288472	0.17279751506169178	0.4148480233392366	C
BAMBI	0.33428158360693855	1.3969364426007989	0.27929661880025847	0.49776701036026216	E
FPR1	0.3446437856941568	1.4114870382306657	0.1132738127953744	0.35140536051811194	D
ROR1	0.3460093992427312	1.4134159007943743	0.30760887569799295	0.5336547919306089	E
CCKBR	0.3472987518380172	1.415239467611957	0.20017985249324058	0.42971204114226796	D
ACVR2B	0.3503012556493887	1.4194951151093158	0.11281765710215086	0.35140536051811194	A
INSR	0.35126610414286874	1.4208653737723331	0.12800760995044927	0.3758172138288831	B
TNFRSF1B	0.35669943427964895	1.4286064152011535	0.08977662891236159	0.3426474670155134	A
TNFRSF1A	0.3586806543436699	1.4314396045535902	0.04098665719826394	0.31987789038907805	A
CCR7	0.359533480975563	1.4326608950708175	0.10925201611194217	0.35140536051811194	E
TNFRSF6B	0.3617358045696746	1.4358195548812207	0.21399665926239142	0.4455021361007967	B
IL11RA	0.3648137320973336	1.4402457116144496	0.07173589023166188	0.3227011179373072	E
SDC1	0.36791615216535556	1.4447208971763175	0.07327710974995623	0.3227011179373072	D
BMPR2	0.36927810192402916	1.4466898749736397	0.13620545201374096	0.3789987166125664	B
TRAF2	0.3732056984564767	1.4523830620624503	0.0475360153002686	0.31987789038907805	A
NRP2	0.37994483800312717	1.4622039291209874	0.19329346978234346	0.4290281908455681	B
IL1RAPL1	0.38274315827165806	1.4663013743207618	0.03976072528524866	0.31987789038907805	D
IL21R	0.3836272069097629	1.4675982292107186	0.41094207604669386	0.6208171237236411	D
IL1R2	0.38569003204546903	1.4706287523720927	0.08557185506850769	0.33213482729980104	E
HRH4	0.38856119871198697	1.4748572400663562	0.10456337841189751	0.35140536051811194	C
SMAD3	0.395806483707857	1.4855818054504832	0.1575202545589831	0.4008015366000793	A
ACVR2A	0.3992629479879987	1.4907255503604369	0.09581200745503403	0.35140536051811194	A
PDGFRA	0.40163504598823313	1.4942658948192689	0.14049752581050812	0.3830230167929328	C
ITGAV	0.4056249768725543	1.5002398223161226	0.18629530394118624	0.42239232279734307	B
LTBR	0.4063163305034537	1.5012773771818362	0.029736622202074108	0.31987789038907805	B
MUSK	0.40643700884162576	1.5014585597730368	0.08110329173487038	0.32798996232405736	E
CCRL2	0.4071842434006778	1.502580920779126	0.17435345781687928	0.4148480233392366	E
IL6ST	0.41034420772939634	1.5073365327146266	0.10810898579761283	0.35140536051811194	A
IL18R1	0.41340692696775944	1.5119601581310869	0.040151183085926447	0.31987789038907805	E
IL4R	0.4191129259253466	1.520612061619089	0.06896372612517623	0.3227011179373072	B
TNFRSF21	0.4294585845418124	1.5364254538298465	0.06441300127653397	0.31987789038907805	D
NRP1	0.43104242185937164	1.5388608299099258	0.0574795236821937	0.31987789038907805	B
TNFRSF14	0.43593496676348903	1.546408223547433	0.022669388647040246	0.31987789038907805	C
HTR4	0.4384555507753745	1.5503109919530753	0.1040438999817362	0.35140536051811194	D
CALCRL	0.44382231281662465	1.5586535082632393	0.037723234151061415	0.31987789038907805	D
ACVR1C	0.4492827969063538	1.567187790396949	0.08135734749321821	0.32798996232405736	D
IFNGR2	0.4531640099675053	1.5732821993176478	0.13240057933003616	0.3789966583322285	A
IFNGR1	0.45573672828972456	1.5773350224085363	0.155863217072123	0.4008015366000793	A
ITGB4	0.4612406479611683	1.586040482767794	0.03436919781768121	0.31987789038907805	D
ACVR1B	0.47922039571575464	1.6148149946488302	0.4521537264312576	0.6478324845656777	E
MRGPRX2	0.4878554174035758	1.6288193340188122	0.05050585656606871	0.31987789038907805	E
IFNAR2	0.48843518150023296	1.6297639387861231	0.08068776852236191	0.32798996232405736	B
RAMP1	0.4914390231453166	1.6346668516774594	0.039673580918991404	0.31987789038907805	D
IL6R	0.49480030260439795	1.6401706685397928	0.10528610568794564	0.35140536051811194	A
OXTR	0.4989486699288669	1.646988831291719	0.31122362757858846	0.5358662459811786	B
IL13RA1	0.5072159840696395	1.660661445369089	0.17658233180548355	0.4148480233392366	B
CCR6	0.5185582165181097	1.679604277426321	0.194160906572883	0.4290281908455681	D
RAMP3	0.5193777179120592	1.680981279623501	0.03805259616120049	0.31987789038907805	D
IFNAR1	0.5281307783890935	1.695759593809143	0.06183229852330671	0.31987789038907805	B
CD44	0.5322686093095713	1.702790897430584	0.0997193243524043	0.35140536051811194	A
AMHR2	0.5344246185535579	1.7064660907978173	0.035560022055987066	0.31987789038907805	E
ITGB5	0.5405457367567583	1.7169436057888614	0.06561664493846833	0.31987789038907805	A
IL7R	0.5591721858011589	1.7492238684245776	0.07263839786188697	0.3227011179373072	E
GPC1	0.5660637430032895	1.761320378794246	0.12390664928923335	0.368501593340707	E
F2RL1	0.5711278196316648	1.7702624627488857	0.017129694953885683	0.31987789038907805	C
MYLK	0.5892508810708175	1.8026375195818445	0.3219893859814949	0.5461894028871284	B
EPHB1	0.6331650009743988	1.8835626327361847	0.07581584602003545	0.32758167431298335	C
IL10RB	0.6382908386990201	1.8932422560311766	0.03344258102713993	0.31987789038907805	E
CXCR5	0.7221281025400594	2.058809910559171	0.05630872785164594	0.31987789038907805	E
EDNRB	0.7222524857687476	2.059066007909879	0.13494892359583882	0.3789987166125664	C
ITGA3	0.7845804705324052	2.1914873543269042	0.05153541304869411	0.31987789038907805	C
